# Distinct differentiation trajectories leave lasting impacts on gene regulation and function of V2a interneurons

**DOI:** 10.1101/2024.12.03.626573

**Authors:** Nicholas H. Elder, Alireza Majd, Emily A. Bulger, Ryan M. Samuel, Lyandysha V. Zholudeva, Todd C. McDevitt, Faranak Fattahi

## Abstract

During development, early regionalization segregates lineages and directs diverse cell fates. Sometimes, however, distinct progenitors produce analogous cell types. For example, V2a neurons, are excitatory interneurons that emerge from different anteroposterior progenitors. V2a neurons demonstrate remarkable plasticity after spinal cord injury and improve motor function, showing potential for cell therapy. To examine how lineage origins shape their properties, we differentiated V2a neurons from hPSC-derived progenitors with distinct anteroposterior identities. Single-nucleus multiomic analysis revealed lineage-specific transcription factor motifs and numerous differentially expressed genes related to axon growth and calcium handling. Bypassing lineage patterning via transcription factor-induced differentiation yielded neurons distinct from both developmentally relevant populations and human tissue, emphasizing the need to follow developmental steps to generate authentic cell identities. Using *in silico* and *in vitro* loss-of-function analyses, we identified CREB5 and TCF7L2 as regulators specific to posterior identities, underscoring the critical role of lieage origins in determining cell states and functions.
