## Supplementary material for "Distinct differentiation trajectories leave lasting impacts on gene regulation and function of V2a interneurons": Table S1

### Sheet: Sheet1
Antigen	Supplier	Part number	Dilution
CHX10/VSX2	SCBT	sc-365519	1:300
CHX10/VSX2	Millipore	AB9016	1:300
SOX2	CST	3579	1:300
TBXT	Invitrogen	PA5-46984	1:300
CDX2	CST	12306	1:300
PAX6	DSHB	PAX6	1:50
TUBB3/TUJ1	Biolegend	802001	1:1000
LHX3	DSHB	67.4E12-s	1:50
TUBB3/TUJ1	Biolegend	801201	1:1000
SOX21	R&D	AF3538	1:200
SOX14	Novus	NBP2-94603	1:200
