## Supplementary material for "Distinct differentiation trajectories leave lasting impacts on gene regulation and function of V2a interneurons": Table S2

### Sheet: Sheet1
Target	Oligo	Sequence	Clone ID
KLF12	KLF12_1_o1	CCGGGCCAGTGGACTTGTCAATAAACTCGAGTTTATTGACAAGTCCACTGGCTTTTTG	TRCN0000230480
KLF12	KLF12_1_o2	AATTCAAAAAGCCAGTGGACTTGTCAATAAACTCGAGTTTATTGACAAGTCCACTGGC	TRCN0000230480
KLF12	KLF12_2_o1	CCGGCTATCTCCCAGACAAAGTAAACTCGAGTTTACTTTGTCTGGGAGATAGTTTTTG	TRCN0000217977
KLF12	KLF12_2_o2	AATTCAAAAACTATCTCCCAGACAAAGTAAACTCGAGTTTACTTTGTCTGGGAGATAG	TRCN0000217977
CREB5	CREB5_1_o1	CCGGTATGCGAACAGTAGCAATTTACTCGAGTAAATTGCTACTGTTCGCATATTTTTG	TRCN0000271308
CREB5	CREB5_1_o2	AATTCAAAAATATGCGAACAGTAGCAATTTACTCGAGTAAATTGCTACTGTTCGCATA	TRCN0000271308
CREB5	CREB5_2_o1	CCGGAGACCTGAATCCGATTCTTTACTCGAGTAAAGAATCGGATTCAGGTCTTTTTTG	TRCN0000271310
CREB5	CREB5_2_o2	AATTCAAAAAAGACCTGAATCCGATTCTTTACTCGAGTAAAGAATCGGATTCAGGTCT	TRCN0000271310
ONECUT2	ONECUT2_1_o1	CCGGATGAACCCGGAGCTGACAATGCTCGAGCATTGTCAGCTCCGGGTTCATTTTTTG	TRCN0000244311
ONECUT2	ONECUT2_1_o2	AATTCAAAAAATGAACCCGGAGCTGACAATGCTCGAGCATTGTCAGCTCCGGGTTCAT	TRCN0000244311
ONECUT2	ONECUT2_2_o1	CCGGACTGCCAATCAGTGCTATAATCTCGAGATTATAGCACTGATTGGCAGTTTTTTG	TRCN0000235579
ONECUT2	ONECUT2_2_o2	AATTCAAAAAACTGCCAATCAGTGCTATAATCTCGAGATTATAGCACTGATTGGCAGT	TRCN0000235579
PAX5	PAX5_1_o1	CCGGCCGGTGATGTAGACAATAATTCTCGAGAATTATTGTCTACATCACCGGTTTTTG	TRCN0000016058
PAX5	PAX5_1_o2	AATTCAAAAACCGGTGATGTAGACAATAATTCTCGAGAATTATTGTCTACATCACCGG	TRCN0000016058
PAX5	PAX5_2_o1	CCGGCGCAAGAGAGACGAAGGTATTCTCGAGAATACCTTCGTCTCTCTTGCGTTTTTG	TRCN0000016061
PAX5	PAX5_2_o2	AATTCAAAAACGCAAGAGAGACGAAGGTATTCTCGAGAATACCTTCGTCTCTCTTGCG	TRCN0000016061
TCF7L2	TCF7L2_1_o1	CCGGGCGCCAACGACGAACTGATTTCTCGAGAAATCAGTTCGTCGTTGGCGCTTTTTG	TRCN0000262844
TCF7L2	TCF7L2_1_o2	AATTCAAAAAGCGCCAACGACGAACTGATTTCTCGAGAAATCAGTTCGTCGTTGGCGC	TRCN0000262844
TCF7L2	TCF7L2_2_o1	CCGGTAGCTGAGTGCACGTTGAAAGCTCGAGCTTTCAACGTGCACTCAGCTATTTTTG	TRCN0000262843
TCF7L2	TCF7L2_2_o2	AATTCAAAAATAGCTGAGTGCACGTTGAAAGCTCGAGCTTTCAACGTGCACTCAGCTA	TRCN0000262843
