## Supplementary material for "Distinct differentiation trajectories leave lasting impacts on gene regulation and function of V2a interneurons": Table S3

### Sheet: Sheet1
Primer Name	Sequence	Use	Amplicon size
KW064	tctagagcctctgctaaccatgttcatg	5’ junction primer	495bp
KW067	﻿cattgatgagtttggacaaaccacaac	5’ junction primer	495bp
KW066	aagtcgtgctgcttcatgtg	3’ junction primer	448bp
KW070	gcattctagttgtggtttgtcc	3’ junction primer	448bp
gRNA	Sequence (PAM)	Strand
L1	aaagaattgttttgataccg(cgg)	Top
L2	taggaacttcttagggcccg(cgg)	Bottom
L3	tcctattctctagaaagtat(agg)	Top
L4	aagaattgttttgataccgc(ggg)	Top
L5	ttgcagatctgcgactctag(agg)	Top
R1	gtatgctatacgaagttatt(agg)	Top
R2	tgttgcacttaacgcgtaca(agg)	Bottom
R3	cggccgaattcgatctagct(tgg)	Bottom
