## Supplementary material for "Distinct differentiation trajectories leave lasting impacts on gene regulation and function of V2a interneurons": Table S4

### Sheet: Sheet1
Primer Set	Primer Name	Sequence	Purpose
Set1_fwd	FOXN4 5' HA_fwd	AGG TCG ACT CTA GAG GAT CCC CCA CCC TGC CTC TTT CCC CCT GGA TT	Cloning
Set1_rev	FOXN4 3' HA_rev	AGT GAA TTC GAG CTC GGT ACC CGT ACC AGT TCC TCC CTC TCC CAT CG	Cloning
Set2_rev	FOXN4 5' HA_rev	TCA GCA GGC TGA AGT TAG TAG CCA CTA TAG GCT TGT TCC CCT GTG CAC CC	Cloning
Set2_fwd	FOXN4 3' HA_fwd	GGT ATG TCG GGA ACC TCT CCG GGT AGC CCT GCT TTG AGC TGT CAG C	Cloning
Set3_fwd	FOXN4_for	TTG CTG TAT ACC GGG CCA AA	Genotyping
Set3_rev	CRE_front_rev	GCA AAC GGA CAG AAG CAT TT	Genotyping
Set4_fwd	FOXN4_rev	AAC CCA GCT ATC TGC GGA AC	Genotyping
Set4_rev	mCherry_end_for	TGG ACA TCA CCT CCC ACA AG	Genotyping
